# Sugar alternatives shift the evolutionary trajectory of fluoride resistance in cariogenic and non-cariogenic dental bacteria

**DOI:** 10.64898/2026.11.16.767098

**Authors:** Madeline R. Shay, Megan A. Eakin, Randy B. Stockbridge, Livia M. A. Tenuta, Xiaoxia Nina Lin, Kevin B. Wood, Luis Zaman

## Abstract

Dental caries result from acidogenic biofilms dissolving enamel while growing on fermentable dietary sugars. While fluoride from toothpastes and professional products is widely used for caries control, sugar alternatives with inhibitory effects on some dental microbiota (e.g., erythritol and xylitol) instead reduce the cariogenicity of foods and act as prebiotics, often in combination with of fluoride, to control caries progression. Despite their growing prevalence, we do not understand how frequent exposure to sugar alternatives impacts the evolutionary pressures faced by oral bacteria. Herein, we tested the effects of carbon source (glucose, sorbitol, erythritol, or xylitol) on the modes and effectiveness of evolving fluoride resistant cariogenic (*S. mutans*) and non-cariogenic (*S. gordonii)* populations. For *S. gordonii,* evolving in glucose resulted in significantly more non-synonymous mutations compared to populations evolving in sugar alternatives (erythritol, sorbitol, xylitol), but without a drastic increase in fluoride resistance. Contrastingly, for cariogenic *S. mutans,* evolving in the presence of fermentable sugars resulted in much greater fluoride resistance, but without higher numbers of substitutions relative to those found in isolates from populations evolved in the presence of non-fermentable sugars. We observed previously unreported fluoride resistance mutations across carbon conditions, including a case of parallel evolution in the histone-like binding protein (smu_589) in *S. mutans* isolates evolved in environments with fluoride and a variety of sugar alternatives. Together, these results demonstrate that commonly used sugar alternatives can shape the evolutionary trajectory of dental microbiota to a broad stressor, such as fluoride.
