## Supplementary material for "Sugar alternatives shift the evolutionary trajectory of fluoride resistance in cariogenic and non-cariogenic dental bacteria": Erythritol_biofilmformation_statistics.csv

species	sample	n	mean	std	significance	reference	alpha	mean_difference	t_statistic	df	raw_p	Holm_adjusted_p	Significant	Significance
S.mutans	SM_ANC	4	0.1173	0.019433648	Reference	SM_ANC	0.05
S.mutans	SM_GlucF1	4	0.10305	0.02291106	ns	SM_ANC	0.05	-0.01425	-0.948639502	5.844446644	0.380360905	1	FALSE	ns
S.mutans	SM_GlucF2	4	0.1278	0.00697615	ns	SM_ANC	0.05	0.0105	1.017055493	3.760539615	0.370028099	1	FALSE	ns
S.mutans	SM_GlucF3	4	0.12005	0.003201562	ns	SM_ANC	0.05	0.00275	0.279250185	3.162722152	0.797326634	1	FALSE	ns
S.mutans	SM_EryF1	4	0.0943	0.033110925	ns	SM_ANC	0.05	-0.023	-1.1981442	4.847635236	0.286137305	1	FALSE	ns
S.mutans	SM_EryF2	4	0.10755	0.017056279	ns	SM_ANC	0.05	-0.00975	-0.754148442	5.90065903	0.479762555	1	FALSE	ns
S.mutans	SM_EryF3	4	0.1538	0.016268579	ns	SM_ANC	0.05	0.0365	2.880332536	5.819884804	0.029029926	0.290299256	FALSE	ns
S.mutans	SM_SorbF1	4	0.0668	0.01029563	ns	SM_ANC	0.05	-0.0505	-4.5924908	4.561051203	0.00736606	0.08102666	FALSE	ns
S.mutans	SM_SorbF2	4	0.0058	0.001414214	*	SM_ANC	0.05	-0.1115	-11.44467932	3.03177316	0.001363125	0.016357502	TRUE	*
S.mutans	SM_SorbF3	4	0.08705	0.01307351	ns	SM_ANC	0.05	-0.03025	-2.583057478	5.253763726	0.04700579	0.423052109	FALSE	ns
S.mutans	SM_XylF1	4	0.0893	0.018375709	ns	SM_ANC	0.05	-0.028	-2.093793251	5.981297552	0.081316477	0.650531813	FALSE	ns
S.mutans	SM_XylF2	4	0.09855	0.008301606	ns	SM_ANC	0.05	-0.01875	-1.774516379	4.059597314	0.149590962	1	FALSE	ns
S.mutans	SM_XylF3	4	0.1273	0.013723459	ns	SM_ANC	0.05	0.01	0.840662703	5.396179708	0.436193782	1	FALSE	ns
S.gordonii	SG_ANC	4	0.02805	0.019414342	Reference	SG_ANC	0.05
S.gordonii	SG_GlucF1	4	0.0078	0.001414214	ns	SG_ANC	0.05	-0.02025	-2.08057401	3.03183638	0.127977088	1	FALSE	ns
S.gordonii	SG_GlucF2	4	0.0018	0.001154701	ns	SG_ANC	0.05	-0.02625	-2.699416108	3.021224585	0.073259981	0.879119769	FALSE	ns
S.gordonii	SG_GlucF3	4	0.00605	0.003201562	ns	SG_ANC	0.05	-0.022	-2.236164233	3.163045463	0.106764848	1	FALSE	ns
S.gordonii	SG_EryF1	4	0.00605	0.000957427	ns	SG_ANC	0.05	-0.022	-2.263614888	3.014591999	0.108134231	1	FALSE	ns
S.gordonii	SG_EryF2	4	0.00605	0.002217356	ns	SG_ANC	0.05	-0.022	-2.251727112	3.078253322	0.107505385	1	FALSE	ns
S.gordonii	SG_EryF3	4	0.00405	0.0005	ns	SG_ANC	0.05	-0.024	-2.471579507	3.003979658	0.089825918	0.9880851	FALSE	ns
S.gordonii	SG_SorbF1	4	0.00805	0.001707825	ns	SG_ANC	0.05	-0.02	-2.052406843	3.046426581	0.131067491	1	FALSE	ns
S.gordonii	SG_SorbF2	4	0.00905	0.002872281	ns	SG_ANC	0.05	-0.019	-1.936240273	3.131265876	0.144394506	1	FALSE	ns
S.gordonii	SG_SorbF3	4	0.0053	0.001290994	ns	SG_ANC	0.05	-0.02275	-2.3384638	3.026530545	0.100597726	1	FALSE	ns
S.gordonii	SG_XylF1	4	0.0073	0.001732051	ns	SG_ANC	0.05	-0.02075	-2.129138552	3.047752889	0.121694792	1	FALSE	ns
S.gordonii	SG_XylF2	4	0.01105	0.0005	ns	SG_ANC	0.05	-0.017	-1.750702151	3.003979658	0.178177618	1	FALSE	ns
S.gordonii	SG_XylF3	4	0.0113	0.001	ns	SG_ANC	0.05	-0.01675	-1.723244037	3.015918526	0.182833746	1	FALSE	ns
