## Supplementary material for "Sugar alternatives shift the evolutionary trajectory of fluoride resistance in cariogenic and non-cariogenic dental bacteria": Glucose_biofilmformation_statistics.csv

Species	sample	n	mean	std	significance	reference	alpha	mean_difference	t_statistic	df	raw_p	Holm_adjusted_p	Significant	Significance
S.mutans	SM_ANC	4	0.4093	0.10997727	Reference	SM_ANC	0.05
S.mutans	SM_GlucF1	4	0.31255	0.054683178	ns	SM_ANC	0.05	-0.09675	-1.575450322	4.397935809	0.183852934	1	FALSE	ns
S.mutans	SM_GlucF2	4	0.46355	0.019568257	ns	SM_ANC	0.05	0.05425	0.971311874	3.189764326	0.399151962	1	FALSE	ns
S.mutans	SM_GlucF3	4	0.4493	0.049433457	ns	SM_ANC	0.05	0.04	0.663479788	4.164693752	0.541953669	1	FALSE	ns
S.mutans	SM_EryF1	4	0.1163	0.010246951	ns	SM_ANC	0.05	-0.293	-5.305394718	3.052083714	0.012513359	0.137646951	FALSE	ns
S.mutans	SM_EryF2	4	0.49455	0.03256148	ns	SM_ANC	0.05	0.08525	1.486533944	3.521950314	0.220638104	1	FALSE	ns
S.mutans	SM_EryF3	4	0.24755	0.050959952	ns	SM_ANC	0.05	-0.16175	-2.668916932	4.231487595	0.052687106	0.471315277	FALSE	ns
S.mutans	SM_SorbF1	4	0.27905	0.036490866	ns	SM_ANC	0.05	-0.13025	-2.24814838	3.652651671	0.094200172	0.659401207	FALSE	ns
S.mutans	SM_SorbF2	4	0.05705	0.002986079	ns	SM_ANC	0.05	-0.35225	-6.403509158	3.004423313	0.007680848	0.092170172	FALSE	ns
S.mutans	SM_SorbF3	4	0.3728	0.046296148	ns	SM_ANC	0.05	-0.0365	-0.611777192	4.030876906	0.573510052	1	FALSE	ns
S.mutans	SM_XylF1	4	0.2468	0.046115796	ns	SM_ANC	0.05	-0.1625	-2.725261076	4.023343435	0.052368364	0.471315277	FALSE	ns
S.mutans	SM_XylF2	4	0.58305	0.06758883	ns	SM_ANC	0.05	0.17375	2.69199937	4.983261556	0.043344172	0.433441718	FALSE	ns
S.mutans	SM_XylF3	4	0.4903	0.042868014	ns	SM_ANC	0.05	0.081	1.372454296	3.891046938	0.24371386	1	FALSE	ns
S.gordonii	SG_ANC	4	0.7518	0.075485098	Reference	SG_ANC	0.05
S.gordonii	SG_GlucF1	4	0.1333	0.010503968	**	SG_ANC	0.05	-0.6185	-16.23094976	3.116137571	0.000409181	0.00175063	TRUE	**
S.gordonii	SG_GlucF2	4	0.1458	0.010893423	**	SG_ANC	0.05	-0.606	-15.89152339	3.124901952	0.000429761	0.00175063	TRUE	**
S.gordonii	SG_GlucF3	4	0.0893	0.001	**	SG_ANC	0.05	-0.6625	-17.55159341	3.001053001	0.000402319	0.00175063	TRUE	**
S.gordonii	SG_EryF1	4	0.12355	0.05471974	***	SG_ANC	0.05	-0.62825	-13.47709807	5.470689273	2.10E-05	0.000230757	TRUE	***
S.gordonii	SG_EryF2	4	0.0653	0.014341083	**	SG_ANC	0.05	-0.6865	-17.86938571	3.216285437	0.00025009	0.00175063	TRUE	**
S.gordonii	SG_EryF3	4	0.04705	0.010144785	**	SG_ANC	0.05	-0.70475	-18.50617936	3.108336016	0.000277082	0.00175063	TRUE	**
S.gordonii	SG_SorbF1	4	0.02655	0.016132266	**	SG_ANC	0.05	-0.72525	-18.7913669	3.27347303	0.000190145	0.001521164	TRUE	**
S.gordonii	SG_SorbF2	4	0.04405	0.036890604	***	SG_ANC	0.05	-0.70775	-16.84770875	4.355710095	3.93E-05	0.000393433	TRUE	***
S.gordonii	SG_SorbF3	4	0.02905	0.032826564	***	SG_ANC	0.05	-0.72275	-17.56081835	4.095515402	5.21E-05	0.000468556	TRUE	***
S.gordonii	SG_XylF1	4	0.0038	0.00244949	**	SG_ANC	0.05	-0.748	-19.80805509	3.006317999	0.000277498	0.00175063	TRUE	**
S.gordonii	SG_XylF2	4	0.09555	0.057314193	***	SG_ANC	0.05	-0.65625	-13.84811389	5.596168076	1.53E-05	0.000183129	TRUE	***
S.gordonii	SG_XylF3	4	0.0818	0.01397617	**	SG_ANC	0.05	-0.67	-17.45517854	3.205444769	0.000275178	0.00175063	TRUE	**
