## Supplementary material for "Sugar alternatives shift the evolutionary trajectory of fluoride resistance in cariogenic and non-cariogenic dental bacteria": Sorbitol_biofilmformation_statistics.csv

Species	sample	n	mean	std	significance	reference	alpha	mean_difference	t_statistic	df	raw_p	Holm_adjusted_p	Significant	Significance
S.mutans	SM_ANC	4	0.31405	0.04665744	Reference	SM_ANC	0.05
S.mutans	SM_GlucF1	4	0.3868	0.058120564	ns	SM_ANC	0.05	0.07275	1.952199599	5.732022064	0.101007624	0.606045743	FALSE	ns
S.mutans	SM_GlucF2	4	0.3658	0.019270011	ns	SM_ANC	0.05	0.05175	2.050309072	3.994528382	0.10974762	0.606045743	FALSE	ns
S.mutans	SM_GlucF3	4	0.3383	0.024076268	ns	SM_ANC	0.05	0.02425	0.923753667	4.491890951	0.402514723	1	FALSE	ns
S.mutans	SM_EryF1	4	0.31105	0.032076731	ns	SM_ANC	0.05	-0.003	-0.105969474	5.318047525	0.919488809	1	FALSE	ns
S.mutans	SM_EryF2	4	0.5603	0.02474537	**	SM_ANC	0.05	0.24625	9.325293596	4.563965513	0.000384372	0.004612461	TRUE	**
S.mutans	SM_EryF3	4	0.4158	0.035814336	ns	SM_ANC	0.05	0.10175	3.459812118	5.624220857	0.014938742	0.119509936	FALSE	ns
S.mutans	SM_SorbF1	4	0.35955	0.016296728	ns	SM_ANC	0.05	0.0455	1.841298105	3.721263378	0.144729323	0.606045743	FALSE	ns
S.mutans	SM_SorbF2	4	0.1173	0.010723805	*	SM_ANC	0.05	-0.19675	-8.21949859	3.316079982	0.002575179	0.028326967	TRUE	*
S.mutans	SM_SorbF3	4	0.2963	0.039987498	ns	SM_ANC	0.05	-0.01775	-0.577719667	5.86266516	0.58494123	1	FALSE	ns
S.mutans	SM_XylF1	4	0.1643	0.019485037	*	SM_ANC	0.05	-0.14975	-5.923342566	4.015544022	0.004020123	0.040201226	TRUE	*
S.mutans	SM_XylF2	4	0.2423	0.020566964	ns	SM_ANC	0.05	-0.07175	-2.814311641	4.123451051	0.046459623	0.325217361	FALSE	ns
S.mutans	SM_XylF3	4	0.41705	0.030793668	ns	SM_ANC	0.05	0.103	3.684941763	5.196745393	0.013274303	0.119468723	FALSE	ns
S.gordonii	SG_ANC	4	0.01605	0.002986079	Reference	SG_ANC	0.05
S.gordonii	SG_GlucF1	4	0.00555	0.0005	*	SG_ANC	0.05	-0.0105	-6.93607172	3.168092163	0.005139272	0.018100243	TRUE	*
S.gordonii	SG_GlucF2	4	0.00205	0.0015	**	SG_ANC	0.05	-0.014	-8.379078423	4.423386435	0.000707403	0.008488836	TRUE	**
S.gordonii	SG_GlucF3	4	0.0028	0	*	SG_ANC	0.05	-0.01325	-8.874514598	3	0.003016707	0.018100243	TRUE	*
S.gordonii	SG_EryF1	4	0.00455	0.001707825	*	SG_ANC	0.05	-0.0115	-6.686121847	4.772920941	0.001353911	0.013539111	TRUE	*
S.gordonii	SG_EryF2	4	0.0038	0.002160247	**	SG_ANC	0.05	-0.01225	-6.647569785	5.464998286	0.000818396	0.009002358	TRUE	**
S.gordonii	SG_EryF3	4	0.00255	0.000957427	*	SG_ANC	0.05	-0.0135	-8.610202856	3.610371651	0.00156141	0.013539111	TRUE	*
S.gordonii	SG_SorbF1	4	0.00505	0.000957427	*	SG_ANC	0.05	-0.011	-7.015720846	3.610371651	0.003159489	0.018100243	TRUE	*
S.gordonii	SG_SorbF2	4	0.00805	0.002217356	*	SG_ANC	0.05	-0.008	-4.301862864	5.537039518	0.006109701	0.018100243	TRUE	*
S.gordonii	SG_SorbF3	4	0.00355	0.001258306	*	SG_ANC	0.05	-0.0125	-7.715167498	4.032853514	0.00146944	0.013539111	TRUE	*
S.gordonii	SG_XylF1	4	0.0053	0.001290994	*	SG_ANC	0.05	-0.01075	-6.608870203	4.08363575	0.002525072	0.017675504	TRUE	*
S.gordonii	SG_XylF2	4	0.0183	0.023014488	ns	SG_ANC	0.05	0.00225	0.193903683	3.100978305	0.858262015	0.858262015	FALSE	ns
S.gordonii	SG_XylF3	4	0.0073	0.002516611	*	SG_ANC	0.05	-0.00875	-4.481290798	5.832626996	0.004486656	0.018100243	TRUE	*
