## Supplementary material for "Sugar alternatives shift the evolutionary trajectory of fluoride resistance in cariogenic and non-cariogenic dental bacteria": Sucrose_biofilmformation_statistics.csv

species	sample	n	mean	std	significance	reference	alpha	mean_difference	t_statistic	df	raw_p	Holm_adjusted_p	Significant	Significance
S.mutans	SM_ANC	4	1.33505	0.027035471	Reference	SM_ANC	0.05
S.mutans	SM_GlucF1	4	1.1473	0.027012343	***	SM_ANC	0.05	-0.18775	-9.825321522	5.999995605	6.40E-05	0.000448261	TRUE	***
S.mutans	SM_GlucF2	4	1.07605	0.011786291	***	SM_ANC	0.05	-0.259	-17.56352715	4.100593143	5.16E-05	0.000412489	TRUE	***
S.mutans	SM_GlucF3	4	1.1393	0.01926136	***	SM_ANC	0.05	-0.19575	-11.79389862	5.42159326	4.53E-05	0.000407576	TRUE	***
S.mutans	SM_EryF1	4	1.2813	0.018339393	ns	SM_ANC	0.05	-0.05375	-3.290602191	5.278471736	0.020031145	0.057352071	FALSE	ns
S.mutans	SM_EryF2	4	1.4443	0.024959968	**	SM_ANC	0.05	0.10925	5.938208935	5.962121394	0.001041844	0.005209218	TRUE	**
S.mutans	SM_EryF3	4	1.2078	0.015187714	**	SM_ANC	0.05	-0.12725	-8.207186889	4.722010494	0.000572297	0.003433784	TRUE	**
S.mutans	SM_SorbF1	4	1.13405	0.020645823	***	SM_ANC	0.05	-0.201	-11.81756761	5.611042952	3.55E-05	0.000390215	TRUE	***
S.mutans	SM_SorbF2	4	0.17305	0.016317169	***	SM_ANC	0.05	-1.162	-73.59566731	4.929573445	1.09E-08	1.31E-07	TRUE	***
S.mutans	SM_SorbF3	4	1.27655	0.017689451	ns	SM_ANC	0.05	-0.0585	-3.621348166	5.170818614	0.014338018	0.057352071	FALSE	ns
S.mutans	SM_XylF1	4	1.2803	0.040079088	ns	SM_ANC	0.05	-0.05475	-2.264965207	5.261830438	0.07026337	0.07026337	FALSE	ns
S.mutans	SM_XylF2	4	1.2763	0.02028957	ns	SM_ANC	0.05	-0.05875	-3.476113307	5.565499584	0.014907793	0.057352071	FALSE	ns
S.mutans	SM_XylF3	4	1.0608	0.01188837	***	SM_ANC	0.05	-0.27425	-18.57189172	4.11837127	3.98E-05	0.000397913	TRUE	***
S.gordonii	SG_ANC	4	0.7303	0.072647551	Reference	SG_ANC	0.05
S.gordonii	SG_GlucF1	4	0.0398	0.027276363	***	SG_ANC	0.05	-0.6905	-17.79652967	3.829346781	7.99E-05	0.000878945	TRUE	***
S.gordonii	SG_GlucF2	4	0.01155	0.002061553	**	SG_ANC	0.05	-0.71875	-19.77935298	3.004831678	0.000279566	0.001904152	TRUE	**
S.gordonii	SG_GlucF3	4	0.0048	0.001825742	**	SG_ANC	0.05	-0.7255	-19.96683958	3.003789552	0.000272392	0.001904152	TRUE	**
S.gordonii	SG_EryF1	4	0.50405	0.037508888	**	SG_ANC	0.05	-0.22625	-5.534538497	4.493351471	0.003677874	0.003677874	TRUE	**
S.gordonii	SG_EryF2	4	0.0303	0.003511885	**	SG_ANC	0.05	-0.7	-19.24864663	3.014021271	0.00029755	0.001904152	TRUE	**
S.gordonii	SG_EryF3	4	0.0428	0.02871701	***	SG_ANC	0.05	-0.6875	-17.60170487	3.91519032	7.13E-05	0.000855475	TRUE	***
S.gordonii	SG_SorbF1	4	0.1108	0.030276504	***	SG_ANC	0.05	-0.6195	-15.74251154	4.011609498	9.33E-05	0.000932737	TRUE	***
S.gordonii	SG_SorbF2	4	0.2968	0.073534572	**	SG_ANC	0.05	-0.4335	-8.387486501	5.999116524	0.000156477	0.001251813	TRUE	**
S.gordonii	SG_SorbF3	4	0.0248	0.002160247	**	SG_ANC	0.05	-0.7055	-19.41395918	3.005305371	0.000295285	0.001904152	TRUE	**
S.gordonii	SG_XylF1	4	0.01805	0.023865945	***	SG_ANC	0.05	-0.71225	-18.62887473	3.640084599	9.61E-05	0.000932737	TRUE	***
S.gordonii	SG_XylF2	4	0.00655	0.001258306	**	SG_ANC	0.05	-0.72375	-19.92197809	3.001800038	0.000275369	0.001904152	TRUE	**
S.gordonii	SG_XylF3	4	0.0043	0.001732051	**	SG_ANC	0.05	-0.726	-19.98123094	3.003410597	0.000272022	0.001904152	TRUE	**
