## Supplementary material for "Sugar alternatives shift the evolutionary trajectory of fluoride resistance in cariogenic and non-cariogenic dental bacteria": Xylitol_biofilmformation_statistics.csv

species	sample	n	mean	std	significance	reference	alpha	mean_difference	t_statistic	df	raw_p	Holm_adjusted_p	Significant	Significance
S.mutans	SM_ANC	4	0.1073	0.009110434	Reference	SM_ANC	0.05
S.mutans	SM_GlucF1	4	0.0703	0.017860571	ns	SM_ANC	0.05	-0.037	-3.690784544	4.462144501	0.017312407	0.069249629	FALSE	ns
S.mutans	SM_GlucF2	4	0.10155	0.006184658	ns	SM_ANC	0.05	-0.00575	-1.044376201	5.28069414	0.341743174	0.341743174	FALSE	ns
S.mutans	SM_GlucF3	4	0.06155	0.007804913	**	SM_ANC	0.05	-0.04575	-7.627207266	5.861977087	0.00029608	0.003256878	TRUE	**
S.mutans	SM_EryF1	4	0.0598	0.0101653	**	SM_ANC	0.05	-0.0475	-6.95950464	5.929393236	0.000460081	0.004600815	TRUE	**
S.mutans	SM_EryF2	4	0.0698	0.006582806	**	SM_ANC	0.05	-0.0375	-6.672710541	5.46156576	0.000805295	0.007247651	TRUE	**
S.mutans	SM_EryF3	4	0.06705	0.012230427	*	SM_ANC	0.05	-0.04025	-5.278452104	5.54551866	0.002379546	0.016656824	TRUE	*
S.mutans	SM_SorbF1	4	0.0773	0.004041452	*	SM_ANC	0.05	-0.03	-6.020100559	4.136703829	0.003440564	0.020643386	TRUE	*
S.mutans	SM_SorbF2	4	0.0033	0.00057735	**	SM_ANC	0.05	-0.104	-22.78525839	3.024095997	0.000175501	0.002106009	TRUE	**
S.mutans	SM_SorbF3	4	0.06205	0.010965856	**	SM_ANC	0.05	-0.04525	-6.347947146	5.805017785	0.000814511	0.007247651	TRUE	**
S.mutans	SM_XylF1	4	0.0893	0.011030261	ns	SM_ANC	0.05	-0.018	-2.516395747	5.793224263	0.04690106	0.093802119	FALSE	ns
S.mutans	SM_XylF2	4	0.07955	0.00917878	*	SM_ANC	0.05	-0.02775	-4.291507935	5.999664869	0.005141017	0.025705084	TRUE	*
S.mutans	SM_XylF3	4	0.07405	0.018607794	ns	SM_ANC	0.05	-0.03325	-3.209715159	4.360113072	0.028832468	0.086497405	FALSE	ns
S.gordonii	SG_ANC	4	0.01605	0.005737305	Reference	SG_ANC	0.05
S.gordonii	SG_GlucF1	4	0.00755	0.000957427	ns	SG_ANC	0.05	-0.0085	-2.922648101	3.166959128	0.057426494	0.337676077	FALSE	ns
S.gordonii	SG_GlucF2	4	0.00205	0.0015	ns	SG_ANC	0.05	-0.014	-4.721635189	3.408219248	0.013432148	0.161185782	FALSE	ns
S.gordonii	SG_GlucF3	4	0.00405	0.001258306	ns	SG_ANC	0.05	-0.012	-4.086031348	3.287941376	0.022194334	0.225111766	FALSE	ns
S.gordonii	SG_EryF1	4	0.00505	0.001258306	ns	SG_ANC	0.05	-0.011	-3.745528735	3.287941376	0.028345079	0.226760636	FALSE	ns
S.gordonii	SG_EryF2	4	0.00405	0.001707825	ns	SG_ANC	0.05	-0.012	-4.009291534	3.527503975	0.020464706	0.225111766	FALSE	ns
S.gordonii	SG_EryF3	4	0.00355	0.000957427	ns	SG_ANC	0.05	-0.0125	-4.298011913	3.166959128	0.020746432	0.225111766	FALSE	ns
S.gordonii	SG_SorbF1	4	0.0073	0.002645751	ns	SG_ANC	0.05	-0.00875	-2.769879748	4.220743066	0.047416137	0.331912961	FALSE	ns
S.gordonii	SG_SorbF2	4	0.0113	0.003696846	ns	SG_ANC	0.05	-0.00475	-1.391900928	5.124851712	0.221341546	0.664024637	FALSE	ns
S.gordonii	SG_SorbF3	4	0.0078	0.00294392	ns	SG_ANC	0.05	-0.00825	-2.558729018	4.477334708	0.056279346	0.337676077	FALSE	ns
S.gordonii	SG_XylF1	4	0.0078	0.001825742	ns	SG_ANC	0.05	-0.00825	-2.740500835	3.601427439	0.058231168	0.337676077	FALSE	ns
S.gordonii	SG_XylF2	4	0.01205	0.002986079	ns	SG_ANC	0.05	-0.004	-1.236883373	4.51420519	0.276582996	0.664024637	FALSE	ns
S.gordonii	SG_XylF3	4	0.0138	0.002828427	ns	SG_ANC	0.05	-0.00225	-0.703497228	4.376897985	0.517378781	0.664024637	FALSE	ns
