## Supplementary material for "Sugar alternatives shift the evolutionary trajectory of fluoride resistance in cariogenic and non-cariogenic dental bacteria": SG_Fluoride_Erythritol_IC50_statistics_final.csv

Evolution Condition	population_num	source	mean_IC50	std_IC50	IC50_mean±SD	n	n_SGANC_reference	p_value_vs_SGANC
SGANC	1	isolate	4.200668473	0.052733901	4.201 ± 0.053	4	4	NA
Ery, F	1	bulk	12.02063792	0.574860382	12.021 ± 0.575	3	4	0.001697024
Ery, F	1	isolate	11.61031868	0.312868746	11.610 ± 0.313	4	4	1.31E-05
Ery, F	2	bulk	12.46347729	0.011535544	12.463 ± 0.012	2	4	7.48E-09
Ery, F	2	isolate	10.45649334	0.331457156	10.456 ± 0.331	4	4	2.82E-05
Ery, F	3	bulk	13.68921122	0.892088412	13.689 ± 0.892	3	4	0.002872172
Ery, F	3	isolate	10.59688105	1.133067824	10.597 ± 1.133	4	4	0.001465489
