## Supplementary material for "Sugar alternatives shift the evolutionary trajectory of fluoride resistance in cariogenic and non-cariogenic dental bacteria": SG_Fluoride_Glucose_IC50_statistics_final.csv

Evolution Condition	population_num	source	mean_IC50	std_IC50	IC50_mean±SD	n	n_SGANC_reference	p_value_vs_SGANC
SGANC	1	isolate	3.5934772557642924	0.19738179315948157	3.593 ± 0.197	4	4	NA
Gluc, F	1	bulk	14.204260508327927	0.18384247832508724	14.204 ± 0.184	2	4	0.00010349
Gluc, F	1	isolate	12.262533497314294	0.6928518259179722	12.263 ± 0.693	4	4	5.3467325572788565e-05
Gluc, F	2	bulk	12.572145057139233	0.4508588001782519	12.572 ± 0.451	3	4	0.000195834
Gluc, F	2	isolate	12.159899871646537	0.6584685666629722	12.160 ± 0.658	4	4	4.229408064769055e-05
Gluc, F	3	bulk	14.477784462203614	0.1553495077024907	14.478 ± 0.155	3	4	6.264612614017563e-09
Gluc, F	3	isolate	14.157498353451274	0.6636669572032715	14.157 ± 0.664	4	4	2.115362306986089e-05
Ery, F	1	bulk	11.264705106895418	0.16989243593020828	11.265 ± 0.170	3	4	6.301962065624683e-08
Ery, F	1	isolate	10.479083138524347	0.34238006709738217	10.479 ± 0.342	4	4	5.920340386738265e-07
Ery, F	2	bulk	12.395860065981621	0.7296971509522449	12.396 ± 0.730	3	4	0.001438689
Ery, F	2	isolate	7.779663019	0.23215061306488227	7.780 ± 0.232	4	4	2.0823126668151884e-07
Ery, F	3	bulk	12.73819493482013	0.3300438154804942	12.738 ± 0.330	3	4	2.3341060345246638e-05
Ery, F	3	isolate	8.675840936241894	0.5865417670913766	8.676 ± 0.587	4	4	0.00014325
Sorb, F	1	bulk	12.02137635758543	0.029291109344369074	12.021 ± 0.029	3	4	2.003528019295016e-06
Sorb, F	1	isolate	11.743646630892078	0.13865679517072055	11.744 ± 0.139	4	4	4.320076107262841e-09
Sorb, F	2	bulk	11.468350691991551	0.6954641352707641	11.468 ± 0.695	3	4	0.001583347
Sorb, F	2	isolate	8.875774568467186	0.064026924	8.876 ± 0.064	3	4	1.7295182190754036e-06
Sorb, F	3	bulk	12.814103752471041	0.25619965344231027	12.814 ± 0.256	3	4	2.0305317131049843e-06
Sorb, F	3	isolate	10.211036222207127	0.081882311	10.211 ± 0.082	3	4	2.434763275635861e-07
Xyl, F	1	bulk	11.403533123683767	0.184909852	11.404 ± 0.185	3	4	1.1999127069163309e-07
Xyl, F	1	isolate	10.34917575375305	0.6278119714222825	10.349 ± 0.628	4	4	7.521087478414502e-05
Xyl, F	2	bulk	11.799346407545462	0.22965054361895107	11.799 ± 0.230	3	4	9.58764144275627e-07
Xyl, F	2	isolate	9.297214138	0.2310114413609746	9.297 ± 0.231	4	4	3.317379597904747e-08
Xyl, F	3	bulk	10.975171897914933	0.2669176168086691	10.975 ± 0.267	3	4	6.9402988330327215e-06
Xyl, F	3	isolate	11.058695263693599	0.13769215051290992	11.059 ± 0.138	4	4	7.250370712692771e-09
