## Supplementary material for "Sugar alternatives shift the evolutionary trajectory of fluoride resistance in cariogenic and non-cariogenic dental bacteria": SG_Fluoride_Sorbitol_IC50_statistics_final.csv

sample	population_num	source	mean_IC50	std_IC50	IC50_mean±SD	n	n_SGANC_reference	p_value_vs_SGANC
SGANC	1	isolate	3.948339388100574	0.24998395061015974	3.948 ± 0.250	4	4	NA
evolsorb	1	bulk	11.64144200177274	0.29064424177499226	11.641 ± 0.291	3	4	3.1721579027995206e-06
evolsorb	1	isolate	11.6061991210696	0.6078262532190603	11.606 ± 0.608	4	4	2.0661315757450776e-05
evolsorb	2	bulk	4.722751621722409	0.5080470555926843	4.723 ± 0.508	3	4	0.10182169574377618
evolsorb	2	isolate	11.1557513467515	0.1299813103987962	11.156 ± 0.130	4	4	2.067365920741225e-07
evolsorb	3	bulk	14.814426003438102	0.15857943672687846	14.814 ± 0.159	3	4	1.3122536214194102e-08
evolsorb	3	isolate	12.761295941900439	0.549139279436571	12.761 ± 0.549	4	4	5.2727154926720065e-06
