## Supplementary material for "Sugar alternatives shift the evolutionary trajectory of fluoride resistance in cariogenic and non-cariogenic dental bacteria": SG_Fluoride_Xylitol_IC50_statistics_final.csv

sample	population_num	source	mean_IC50	std_IC50	IC50_mean±SD	n	n_SGANC_reference	p_value_vs_SGANC
SGANC	1	isolate	3.6110161811558963	0.1813391473735984	3.611 ± 0.181	4	4	NA
evolxyl	1	bulk	12.247944829354509	0.7466732515933517	12.248 ± 0.747	3	4	0.0017210144555261354
evolxyl	1	isolate	10.937050289979776	0.22517081796630123	10.937 ± 0.225	4	4	7.843119737733928e-09
evolxyl	2	bulk	12.057337708612769	0.3925108474142894	12.057 ± 0.393	3	4	0.00013664038540234789
evolxyl	2	isolate	10.550914758555667	0.12848286119488503	10.551 ± 0.128	4	4	6.146338256071871e-09
evolxyl	3	bulk	11.017748583918314	0.3423402620483258	11.018 ± 0.342	3	4	8.344399019681753e-05
evolxyl	3	isolate	12.134792093050603	0.18939406619331528	12.135 ± 0.189	4	4	9.196581607049809e-10
