## Supplementary material for "Sugar alternatives shift the evolutionary trajectory of fluoride resistance in cariogenic and non-cariogenic dental bacteria": SM_Fluoride_Erythritol_IC50_statistics_final.csv

Evolution Condition	population_num	source	mean_IC50	std_IC50	IC50_mean±SD	n	n_SMANC_reference	p_value_vs_SMANC
SMANC	1	isolate	4.471340309	1.30554022	4.471 ± 1.306	10	10	NA
Ery, F	1	bulk	21.88315797	0.668733396	21.883 ± 0.669	3	10	7.70E-09
Ery, F	1	isolate	4.037022243	2.552108326	4.037 ± 2.552	4	10	0.763769969
Ery, F	2	bulk	12.49818352	0.201578931	12.498 ± 0.202	3	10	3.15E-09
Ery, F	2	isolate	10.15695076	0.468381414	10.157 ± 0.468	3	10	4.08E-07
Ery, F	3	bulk	8.615953392	1.548831705	8.616 ± 1.549	3	10	0.025949459
Ery, F	3	isolate	8.464728291	2.579329281	8.465 ± 2.579	4	10	0.047337063
