## Supplementary material for "Sugar alternatives shift the evolutionary trajectory of fluoride resistance in cariogenic and non-cariogenic dental bacteria": SM_Fluoride_Glucose_IC50_statistics_final.csv

Evolution Condition	population_num	source	mean_IC50	std_IC50	IC50_mean±SD	n	n_SMANC_reference	p_value_vs_SMANC
SMANC	1	isolate	4.159298119	0.616121902	4.159 ± 0.616	10	10	NA
Gluc, F	1	bulk	30.88268261	3.769912461	30.883 ± 3.770	3	10	0.006237034
Gluc, F	1	isolate	19.62397455	1.596752566	19.624 ± 1.597	4	10	0.000158333
Gluc, F	2	bulk	13.29326102	0.195015987	13.293 ± 0.195	2	10	1.27E-08
Gluc, F	2	isolate	15.81063149	1.368819938	15.811 ± 1.369	3	10	0.002962637
Gluc, F	3	bulk	34.58544013	3.930006751	34.585 ± 3.930	3	10	0.005245288
Gluc, F	3	isolate	16.96199618	1.960576753	16.962 ± 1.961	4	10	0.000693689
Ery, F	1	bulk	7.961399236	1.420639654	7.961 ± 1.421	3	10	0.037256063
Ery, F	1	isolate	5.807113785	2.065700818	5.807 ± 2.066	4	10	0.20888686
Ery, F	2	bulk	13.31394486	1.001401971	13.314 ± 1.001	3	10	0.001719176
Ery, F	2	isolate	7.427506751	0.696174682	7.428 ± 0.696	3	10	0.005194147
Ery, F	3	bulk	6.751961987	0.769542029	6.752 ± 0.770	3	10	0.014976979
Ery, F	3	isolate	4.72689483	0.10272926	4.727 ± 0.103	4	10	0.018012877
Sorb,F	1	bulk	15.19983104	1.327200473	15.200 ± 1.327	3	10	0.00303535
Sorb,F	1	isolate	11.83648176	0.46248765	11.836 ± 0.462	3	10	8.68E-06
Sorb,F	2	bulk	21.50865234	1.905737861	21.509 ± 1.906	3	10	0.003167478
Sorb,F	2	isolate	22.07078683	0.182115513	22.071 ± 0.182	4	10	1.40E-17
Sorb,F	3	bulk	12.13419574	2.251380583	12.134 ± 2.251	3	10	0.023458568
Sorb,F	3	isolate	5.67752872	0.368763725	5.678 ± 0.369	4	10	0.000254217
Xyl, F	1	bulk	6.649390329	0.521092083	6.649 ± 0.521	3	10	0.002527442
Xyl, F	1	isolate	4.982000492	0.032223879	4.982 ± 0.032	3	10	0.002206316
Xyl, F	2	bulk	7.14708634	1.144201954	7.147 ± 1.144	3	10	0.036317797
Xyl, F	2	isolate	7.524938323	0.920463544	7.525 ± 0.920	4	10	0.002261727
Xyl, F	3	bulk	7.194231763	0.468763279	7.194 ± 0.469	3	10	0.000541504
Xyl, F	3	isolate	5.838913792	0.322615286	5.839 ± 0.323	4	10	4.35E-05
