## Supplementary material for "Sugar alternatives shift the evolutionary trajectory of fluoride resistance in cariogenic and non-cariogenic dental bacteria": SM_Fluoride_Sorbitol_IC50_statistics_final.csv

Evolution Condition	population_num	source	mean_IC50	std_IC50	IC50_mean±SD	n	n_SMANC_reference	p_value_vs_SMANC
SMANC	1	isolate	1.995477232	0.414034705	1.995 ± 0.414	10	10	NA
Sorb, F	1	bulk	11.641442	0.290644242	11.641 ± 0.291	3	10	1.74E-07
Sorb, F	1	isolate	3.412622024	0.370912787	3.413 ± 0.371	4	10	0.00068087
Sorb, F	2	bulk	4.722751622	0.508047056	4.723 ± 0.508	3	10	0.004150079
Sorb, F	2	isolate	15.3903171	2.532787677	15.390 ± 2.533	4	10	0.001669212
Sorb, F	3	bulk	14.814426	0.158579437	14.814 ± 0.159	3	10	6.54E-15
Sorb, F	3	isolate	2.715668545	0.941828541	2.716 ± 0.942	3	10	0.314955896
