## Supplementary material for "Sugar alternatives shift the evolutionary trajectory of fluoride resistance in cariogenic and non-cariogenic dental bacteria": SM_Fluoride_Xylitol_IC50_statistics_final.csv

Evolution Condition	population_num	source	mean_IC50	std_IC50	IC50_mean±SD	n	n_SMANC_reference	p_value_vs_SMANC
SMANC	1	isolate	5.238462275	0.282001976	5.238 ± 0.282	3	3	NA
Xyl, F	1	bulk	8.397232461	0.62217665	8.397 ± 0.622	3	3	0.005271705
Xyl, F	1	isolate	6.071650168	0.227005063	6.072 ± 0.227	3	3	0.017800375
Xyl, F	2	bulk	10.00840853	0.106111919	10.008 ± 0.106	3	3	0.000317076
Xyl, F	2	isolate	9.208048657	3.024143835	9.208 ± 3.024	4	3	0.0778207
Xyl, F	3	bulk	9.394562981	0.081202267	9.395 ± 0.081	3	3	0.000727765
Xyl, F	3	isolate	8.015511586	0.929317414	8.016 ± 0.929	4	3	0.006133405
