## Supplementary material for "Sugar alternatives shift the evolutionary trajectory of fluoride resistance in cariogenic and non-cariogenic dental bacteria": Isolate_pH_Welch_Stats.csv

Species	Isolate	control	n	mean	std	control_n	control_mean	control_std	mean_difference_sample_minus_control	Welch_t	Welch_df	p_raw	p_Holm	significant_Holm	alpha
S.mutans	SM_GlucF1	SM_ANC	4	5.813564685431713	0.045961478	8	5.853271655472048	0.027802901	-0.03970697	-1.588609851	4.138823478479052	0.18497021261673177	1	FALSE	0.05
S.mutans	SM_GlucF2	SM_ANC	4	5.8476753789331894	0.015145838125816902	8	5.853271655472048	0.027802901	-0.005596277	-0.450998495	9.756083613367007	0.6618485868113761	1	FALSE	0.05
S.mutans	SM_GlucF3	SM_ANC	4	5.858901857	0.027123795	8	5.853271655472048	0.027802901	0.005630201	0.3361387687420634	6.241787764442137	0.7477797147945313	1	FALSE	0.05
S.mutans	SM_EryF1	SM_ANC	4	5.500507992529275	0.059910009	8	5.853271655472048	0.027802901	-0.352763663	-11.18939222	3.6626897071781594	0.000579297	0.005213675	TRUE	0.05
S.mutans	SM_EryF2	SM_ANC	4	5.552821719768412	0.018125418538374963	8	5.853271655472048	0.027802901	-0.300449936	-22.4718867	8.919902533188832	3.6801639588197445e-09	4.4161967505836934e-08	TRUE	0.05
S.mutans	SM_EryF3	SM_ANC	4	5.560585165451801	0.019947127765352613	8	5.853271655472048	0.027802901	-0.29268649	-20.90099901	8.301833842045196	1.7958338511538413e-08	1.9754172362692255e-07	TRUE	0.05
S.mutans	SM_SorbF1	SM_ANC	4	5.823843420424209	0.050348804804985804	8	5.853271655472048	0.027802901	-0.029428235	-1.088907673	3.945226776682481	0.33819308815665167	1	FALSE	0.05
S.mutans	SM_SorbF2	SM_ANC	4	5.7272883196779745	0.024271933	8	5.853271655472048	0.027802901	-0.125983336	-8.066796532	6.946255192	9.011400966794762e-05	0.00090114	TRUE	0.05
S.mutans	SM_SorbF3	SM_ANC	4	5.825197766223848	0.023417808561209213	8	5.853271655472048	0.027802901	-0.028073889	-1.836332389	7.188576131704383	0.10781807307144396	0.8625445845715517	FALSE	0.05
S.mutans	SM_XylF1	SM_ANC	4	5.819328213240782	0.039741279	8	5.853271655472048	0.027802901	-0.033943442	-1.531117387	4.531662258414731	0.1922178513750707	1	FALSE	0.05
S.mutans	SM_XylF2	SM_ANC	4	5.846556502274888	0.012600193	8	5.853271655472048	0.027802901	-0.006715153	-0.575151033	9.996288412	0.5779043746663084	1	FALSE	0.05
S.mutans	SM_XylF3	SM_ANC	4	5.839033216448497	0.013488424907342696	8	5.853271655472048	0.027802901	-0.014238439	-1.19440255	9.980863673851209	0.2599328621498835	1	FALSE	0.05
S.gorodonii	SG_GlucF1	SG_ANC	4	6.206500616747336	0.030472661778695155	8	6.307960677883712	0.017694798	-0.101460061	-6.160032723	4.047525920421376	0.003390175	0.016950873495320942	TRUE	0.05
S.gorodonii	SG_GlucF2	SG_ANC	4	6.275258794611223	0.004767564	8	6.307960677883712	0.017694798	-0.032701883	-4.884652616	8.749827090725676	0.000939528	0.007516225	TRUE	0.05
S.gorodonii	SG_GlucF3	SG_ANC	4	6.229591995074558	0.011100021436291898	8	6.307960677883712	0.017694798	-0.078368683	-9.370808987	9.141769009211599	5.489001581533421e-06	6.037901739686763e-05	TRUE	0.05
S.gorodonii	SG_EryF1	SG_ANC	4	6.177924392533898	0.020713821	8	6.307960677883712	0.017694798	-0.130036285	-10.74702679	5.286972408864786	8.608951294052298e-05	0.000860895	TRUE	0.05
S.gorodonii	SG_EryF2	SG_ANC	4	6.111704529226407	0.045894521	8	6.307960677883712	0.017694798	-0.196256149	-8.251338858	3.454349298	0.002163873	0.013294909229669949	TRUE	0.05
S.gorodonii	SG_EryF3	SG_ANC	4	6.146742233381692	0.031059254092049075	8	6.307960677883712	0.017694798	-0.161218445	-9.629357902	4.007488490694677	0.000644471	0.005800238	TRUE	0.05
S.gorodonii	SG_SorbF1	SG_ANC	4	6.2422110192620615	0.029765691	8	6.307960677883712	0.017694798	-0.065749659	-4.07263226	4.0989999157472345	0.014457103140332769	0.043371309	TRUE	0.05
S.gorodonii	SG_SorbF2	SG_ANC	4	6.307976103413228	0.015560568	8	6.307960677883712	0.017694798	1.5425529515944447e-05	0.001545096	6.897701317324714	0.9988109265011325	0.9988109265011325	FALSE	0.05
S.gorodonii	SG_SorbF3	SG_ANC	4	6.257410065761359	0.016121709	8	6.307960677883712	0.017694798	-0.050550612	-4.954142602	6.665958204287046	0.001899273	0.013294909229669949	TRUE	0.05
S.gorodonii	SG_XylF1	SG_ANC	4	6.0839430397742635	0.069985056	8	6.307960677883712	0.017694798	-0.224017638	-6.301947556	3.193446043685021	0.006683493	0.026733971630647904	TRUE	0.05
S.gorodonii	SG_XylF2	SG_ANC	4	6.099833115757938	0.011424224003692534	8	6.307960677883712	0.017694798	-0.208127562	-24.56794565	8.977623363728037	1.5257416691338186e-09	1.8308900029605823e-08	TRUE	0.05
S.gorodonii	SG_XylF3	SG_ANC	4	6.248280664	0.060816362961600534	8	6.307960677883712	0.017694798	-0.059680013	-1.922367486	3.2568377645916424	0.14299956910384892	0.28599913820769785	FALSE	0.05
