## Supplementary material for "Sugar alternatives shift the evolutionary trajectory of fluoride resistance in cariogenic and non-cariogenic dental bacteria": K4Q_GrowthCurve_MaxGrowthRates.csv

Condition	Strain	Replicate	Max_growth_rate_per_hr
erythritol	ANC	1	0.103
erythritol	ANC	2	0.065
erythritol	ANC	3	0.099
erythritol	ANC_K4Q	1	0.146
erythritol	ANC_K4Q	2	0.122
erythritol	ANC_K4Q	3	0.134
erythritol+fluoride	ANC	1	0.248
erythritol+fluoride	ANC	2	0.200
erythritol+fluoride	ANC	3	0.219
erythritol+fluoride	ANC_K4Q	1	0.289
erythritol+fluoride	ANC_K4Q	2	0.300
erythritol+fluoride	ANC_K4Q	3	0.221
glucose	ANC	1	0.474
glucose	ANC	2	0.480
glucose	ANC	3	0.451
glucose	ANC_K4Q	1	0.442
glucose	ANC_K4Q	2	0.431
glucose	ANC_K4Q	3	0.394
glucose+fluoride	ANC	1	0.415
glucose+fluoride	ANC	2	0.406
glucose+fluoride	ANC	3	0.420
glucose+fluoride	ANC_K4Q	1	0.444
glucose+fluoride	ANC_K4Q	2	0.420
glucose+fluoride	ANC_K4Q	3	0.395
sorbitol	ANC	1	0.359
sorbitol	ANC	2	0.344
sorbitol	ANC	3	0.343
sorbitol	ANC_K4Q	1	0.307
sorbitol	ANC_K4Q	2	0.336
sorbitol	ANC_K4Q	3	0.331
sorbitol+fluoride	ANC	1	0.330
sorbitol+fluoride	ANC	2	0.337
sorbitol+fluoride	ANC	3	0.352
sorbitol+fluoride	ANC_K4Q	1	0.288
sorbitol+fluoride	ANC_K4Q	2	0.260
sorbitol+fluoride	ANC_K4Q	3	0.298
xylitol	ANC	1	0.118
xylitol	ANC	2	0.169
xylitol	ANC	3	0.175
xylitol	ANC_K4Q	1	0.188
xylitol	ANC_K4Q	2	0.190
xylitol	ANC_K4Q	3	0.159
xylitol+fluoride	ANC	1	0.138
xylitol+fluoride	ANC	2	0.118
xylitol+fluoride	ANC	3	0.148
xylitol+fluoride	ANC_K4Q	1	0.231
xylitol+fluoride	ANC_K4Q	2	0.206
xylitol+fluoride	ANC_K4Q	3	0.165
