## Supplementary material for "Sugar alternatives shift the evolutionary trajectory of fluoride resistance in cariogenic and non-cariogenic dental bacteria": SG_EryGrad_AUC_bulk_isolate_stats.csv

Evolution Condition	population_num	source	mean_AUC	std_AUC	n	T-statistic	P-value	AUC_mean±SD
SGANC	1	isolate	1.099492188	0.054729318	4			1.099 ± 0.055
Ery, F	1	bulk	1.4441666666666668	0.016581344919787404	3	11.889062653301341	0.000443841	1.444 ± 0.017
Ery, F	1	isolate	1.11109375	0.035476722213451765	4	0.355756662	0.7361518422350355	1.111 ± 0.035
Ery, F	2	bulk	1.4440364583333334	0.030943451	3	10.542931439717401	0.000169173	1.444 ± 0.031
Ery, F	2	isolate	1.176835938	0.028904878	4	2.499257688	0.059324973803848574	1.177 ± 0.029
Ery, F	3	bulk	1.2573958333333333	0.003450201	3	5.755121645	0.010126062515445443	1.257 ± 0.003
Ery, F	3	isolate	1.3671093749999998	0.045449103	4	7.523662343618886	0.000333853	1.367 ± 0.045
