## Supplementary material for "Sugar alternatives shift the evolutionary trajectory of fluoride resistance in cariogenic and non-cariogenic dental bacteria": SG_SorbGrad_AUC_bulk_isolate_stats.csv

Evolution Condition	population_num	source	mean_AUC	std_AUC	n	T-statistic	P-value	AUC_mean±SD
SGANC	1	isolate	1.550644531	0.035314423	4			1.551 ± 0.035
Sorb, F	1	bulk	1.510989583	0.100994636	3	-0.650890699	0.572590534	1.511 ± 0.101
Sorb, F	1	isolate	1.526816406	0.030424338	4	-1.022386495	0.346861403	1.527 ± 0.030
Sorb, F	2	bulk	3.088567708	0.119910202	3	21.52553501	0.001152596	3.089 ± 0.120
Sorb, F	2	isolate	1.4234375	0.036222769	4	-5.029087737	0.002386927	1.423 ± 0.036
Sorb, F	3	bulk	1.292447917	0.033276604	3	-9.894930205	0.00028027	1.292 ± 0.033
Sorb, F	3	isolate	1.187695313	0.038511188	4	-13.89239225	9.20E-06	1.188 ± 0.039
