## Supplementary material for "Sugar alternatives shift the evolutionary trajectory of fluoride resistance in cariogenic and non-cariogenic dental bacteria": SG_XylGrad_AUC_bulk_isolate_stats.csv

Evolution Condition	population_num	source	mean_AUC	std_AUC	n	T-statistic	P-value	AUC_mean±SD
SGANC	1	isolate	1.410703125	0.1132609	4			1.411 ± 0.113
Xyl,F	1	bulk	1.566901042	0.045466625	3	2.502426615	0.064484789	1.567 ± 0.045
Xyl,F	1	isolate	1.509296875	0.034664207	4	1.664777271	0.180097928	1.509 ± 0.035
Xyl,F	2	bulk	1.721041667	0.043410818	3	5.011216502	0.007160617	1.721 ± 0.043
Xyl,F	2	isolate	1.678496094	0.050328324	4	4.321353782	0.01152954	1.678 ± 0.050
Xyl,F	3	bulk	1.643671875	0.035865757	3	3.863653336	0.020357634	1.644 ± 0.036
Xyl,F	3	isolate	1.229921875	0.048577628	4	-2.933835081	0.041780368	1.230 ± 0.049
