## Supplementary material for "Sugar alternatives shift the evolutionary trajectory of fluoride resistance in cariogenic and non-cariogenic dental bacteria": SM_ErythritolGrad_AUC_stats.csv

Evolution Condition	population_num	source	mean_AUC	std_AUC	n	T-statistic	P-value	AUC_mean±SD
SMANC	1	isolate	0.869003906	0.047443273	4			0.869 ± 0.047
Ery, F	1	bulk	0.9932552083333333	0.002633558	3	5.227162437495161	0.013345615565953595	0.993 ± 0.003
Ery, F	1	isolate	1.094316406	0.055114751230706485	4	6.196536745226322	0.000884387	1.094 ± 0.055
Ery, F	2	bulk	0.9571093749999999	0.023181808390079828	3	3.234784594740832	0.026637453	0.957 ± 0.023
Ery, F	2	isolate	0.943691406	0.058556911162469284	4	1.9820395403689959	0.096813039	0.944 ± 0.059
Ery, F	3	bulk	1.2423958333333334	0.083529631	3	6.947564089053662	0.006325175	1.242 ± 0.084
Ery, F	3	isolate	1.148007813	0.069213415	4	6.6498519234773426	0.000916672	1.148 ± 0.069
