## Supplementary material for "Sugar alternatives shift the evolutionary trajectory of fluoride resistance in cariogenic and non-cariogenic dental bacteria": SM_SorbitolGrad_AUC_stats.csv

Evolution Condition	population_num	source	mean_AUC	std_AUC	n	T-statistic	P-value	AUC_mean±SD
SMANC	1	isolate	3.567109375	0.175667359	4			3.567 ± 0.176
Sorb, F	1	bulk	4.664739583	0.16679507	3	8.421341053	0.000581579	4.665 ± 0.167
Sorb, F	1	isolate	3.199472656	0.153597477	4	-3.15097622	0.020265699	3.199 ± 0.154
Sorb, F	2	bulk	5.303567708	0.834526907	3	3.545566423	0.064704246	5.304 ± 0.835
Sorb, F	2	isolate	3.541152344	0.255434737	4	-0.167459555	0.873190746	3.541 ± 0.255
Sorb, F	3	bulk	5.385104167	0.112028426	3	16.66678356	1.54E-05	5.385 ± 0.112
Sorb, F	3	isolate	3.41515625	0.137330151	4	-1.362950942	0.224539079	3.415 ± 0.137
