## Supplementary material for "Sugar alternatives shift the evolutionary trajectory of fluoride resistance in cariogenic and non-cariogenic dental bacteria": SM_XylitolGrad_AUC_stats.csv

Evolution Condition	population_num	source	mean_AUC	std_AUC	n	T-statistic	P-value	AUC_mean±SD
SMANC	1	isolate	0.489140625	0.032858227	4			0.489 ± 0.033
Xyl, F	1	bulk	1.813046875	0.040880208	3	46.03729957	2.24E-06	1.813 ± 0.041
Xyl, F	1	isolate	1.436822917	0.021724417	3	45.84907823	9.85E-08	1.437 ± 0.022
Xyl, F	2	bulk	1.677083333	0.047824328	3	36.97358608	1.56E-05	1.677 ± 0.048
Xyl, F	2	isolate	1.171425781	0.088008252	4	14.52565485	0.0001748	1.171 ± 0.088
Xyl, F	3	bulk	1.691822917	0.04392976	3	39.7988253	6.70E-06	1.692 ± 0.044
Xyl, F	3	isolate	1.227734375	0.034421075	4	31.04216518	7.63E-08	1.228 ± 0.034
