## Supplementary material for "Sugar alternatives shift the evolutionary trajectory of fluoride resistance in cariogenic and non-cariogenic dental bacteria": Sgordonii_WGS_NonSyn_Mutations.csv

aa_new_seq	aa_position	aa_ref_seq	clone	codon_new_seq	codon_number	codon_position	codon_position_is_indeterminate	codon_ref_seq	gene_name	gene_position	gene_product	gene_strand	genes_inactivated	genes_overlapping	genes_promoter	locus_tag	locus_tags_inactivated	locus_tags_overlapping	locus_tags_promoter	mutation_category	mutator_status	new_read_count	new_read_count_basis	new_seq	population	position	position_end	position_start	ref_read_count	ref_read_count_basis	ref_seq	repeat_length	repeat_new_copies	repeat_ref_copies	repeat_seq	seq_id	size	snp_type	time	sample	group	transl_table	treatment	type
									SGO_0026	coding (1510-1514/1980 nt)	DHH subfamily 1 protein	>	SGO_0026			SGO_0026	SGO_0026			small_indel		327	1			28237	28241	28237	0	2	TCTCG					CP000725	5		-1	SG_GlucF_1	SG_GlucF			DEL
D	529	A		GAT	529	2		GCT	SGO_0353	1586	transport protein	>		SGO_0353		SGO_0353		SGO_0353		snp_nonsynonymous		316	1	A		386470	386470	386470	0	1	C					CP000725		nonsynonymous	-1	SG_GlucF_1	SG_GlucF	11		SNP
S	287	T		TCT	287	1		ACT	SGO_1224	859	Ribose-phosphate pyrophosphokinase 2	>		SGO_1224		SGO_1224		SGO_1224		snp_nonsynonymous		232	1	T		1272047	1272047	1272047	0	1	A					CP000725		nonsynonymous	-1	SG_GlucF_1	SG_GlucF	11		SNP
I	289	T		ATT	289	2		ACT	eno	866	enolase	<		eno		SGO_1426		SGO_1426		snp_nonsynonymous		270	1	A		1476738	1476738	1476738	2	1	G					CP000725		nonsynonymous	-1	SG_GlucF_1	SG_GlucF	11		SNP
F	22	L		TTT	22	3		TTG	SGO_1556	66	phosphocarrier protein HPr	<		SGO_1556		SGO_1556		SGO_1556		snp_nonsynonymous		271	1	A		1611154	1611154	1611154	0	1	C					CP000725		nonsynonymous	-1	SG_GlucF_1	SG_GlucF	11		SNP
W	15	R		TGG	15	1		CGG	SGO_1596	43	transcription regulator	<		SGO_1596		SGO_1596		SGO_1596		snp_nonsynonymous		307	1	A		1651516	1651516	1651516	0	1	G					CP000725		nonsynonymous	-1	SG_GlucF_1	SG_GlucF	11		SNP
E	448	Q		GAG	448	1		CAG	relA	1342	GTP diphosphokinase	<		relA		SGO_1822		SGO_1822		snp_nonsynonymous		339	1	C		1899772	1899772	1899772	0	1	G					CP000725		nonsynonymous	-1	SG_GlucF_1	SG_GlucF	11		SNP
F	316	S		TTT	316	2		TCT	SGO_0297	947	6-phospho-beta-glucosidase	>		SGO_0297		SGO_0297		SGO_0297		snp_nonsynonymous		132	1	T		318193	318193	318193	0	1	C					CP000725		nonsynonymous	-1	SG_GlucF_2	SG_GlucF	11		SNP
									SGO_0732/SGO_0734	intergenic (+394/-568)	hypothetical protein/PspC domain protein	>/>				SGO_0732/SGO_0734				snp_intergenic		117	1	A		775228	775228	775228	0	1	G					CP000725		intergenic	-1	SG_GlucF_2	SG_GlucF			SNP
P	213	Q		CCA	213	2		CAA	SGO_1377	638	sulfatase	>		SGO_1377		SGO_1377		SGO_1377		snp_nonsynonymous		102	1	C		1420863	1420863	1420863	0	1	A					CP000725		nonsynonymous	-1	SG_GlucF_2	SG_GlucF	11		SNP
I	289	T		ATT	289	2		ACT	eno	866	enolase	<		eno		SGO_1426		SGO_1426		snp_nonsynonymous		118	1	A		1476738	1476738	1476738	0	1	G					CP000725		nonsynonymous	-1	SG_GlucF_2	SG_GlucF	11		SNP
									atpE/SGO_1549	intergenic (-45/+262)	ATP synthase F0 C subunit/PAP2 family protein	</<			atpE	SGO_1548/SGO_1549			SGO_1548	snp_intergenic		124	1	C		1599653	1599653	1599653	0	1	G					CP000725		intergenic	-1	SG_GlucF_2	SG_GlucF			SNP
E	662	G		GAG	662	2		GGG	glgP-1	1985	glycogen phosphorylase	<		glgP-1		SGO_1550		SGO_1550		snp_nonsynonymous		144	1	T		1600980	1600980	1600980	0	1	C					CP000725		nonsynonymous	-1	SG_GlucF_2	SG_GlucF	11		SNP
V	149	G		GTA	149	2		GGA	SGO_2106	446	ribose-phosphate diphosphokinase	<		SGO_2106		SGO_2106		SGO_2106		snp_nonsynonymous		106	1	A		2168733	2168733	2168733	0	1	C					CP000725		nonsynonymous	-1	SG_GlucF_2	SG_GlucF	11		SNP
									SGO_0026	coding (1715-1717/1980 nt)	DHH subfamily 1 protein	>		SGO_0026		SGO_0026		SGO_0026		small_indel		349	1			28442	28444	28442	0	2	GTA					CP000725	3		-1	SG_GlucF_3	SG_GlucF			DEL
R	70	P		CGG	70	2		CCG	SGO_0235	209	glycerol uptake facilitator protein-like protein	>		SGO_0235		SGO_0235		SGO_0235		snp_nonsynonymous		340	1	G		252152	252152	252152	0	1	C					CP000725		nonsynonymous	-1	SG_GlucF_3	SG_GlucF	11		SNP
									SGO_0732/SGO_0734	intergenic (+394/-568)	hypothetical protein/PspC domain protein	>/>				SGO_0732/SGO_0734				snp_intergenic		256	1	A		775228	775228	775228	2	1	G					CP000725		intergenic	-1	SG_GlucF_3	SG_GlucF			SNP
I	331	L		ATC	331	1		CTC	SGO_0799	991	membrane protein, putative	>		SGO_0799		SGO_0799		SGO_0799		snp_nonsynonymous		263	1	A		843420	843420	843420	0	1	C					CP000725		nonsynonymous	-1	SG_GlucF_3	SG_GlucF	11		SNP
I	289	T		ATT	289	2		ACT	eno	866	enolase	<		eno		SGO_1426		SGO_1426		snp_nonsynonymous		314	1	A		1476738	1476738	1476738	0	1	G					CP000725		nonsynonymous	-1	SG_GlucF_3	SG_GlucF	11		SNP
F	23	V		TTT	23	1		GTT	SGO_1556	67	phosphocarrier protein HPr	<		SGO_1556		SGO_1556		SGO_1556		snp_nonsynonymous		259	1	A		1611153	1611153	1611153	0	1	C					CP000725		nonsynonymous	-1	SG_GlucF_3	SG_GlucF	11		SNP
*	122	Q		TAG	122	1		CAG	SGO_0026	364	DHH subfamily 1 protein	>	SGO_0026			SGO_0026	SGO_0026			snp_nonsense		309	1	T		27091	27091	27091	0	1	C					CP000725		nonsense	-1	SG_EryF_1	SG_EryF	11		SNP
									SGO_1027/SGO_1028	intergenic (+55/-16)	membrane protein, putative/conserved hypothetical protein	>/>			SGO_1028	SGO_1027/SGO_1028			SGO_1028	large_deletion		197	1			1081266	1081345	1081266	0	2	80-bp					CP000725	80		-1	SG_EryF_1	SG_EryF			DEL
A	157	D		GCT	157	2		GAT	eno	470	enolase	<		eno		SGO_1426		SGO_1426		snp_nonsynonymous		194	1	G		1477134	1477134	1477134	0	1	T					CP000725		nonsynonymous	-1	SG_EryF_1	SG_EryF	11		SNP
F	610	V		TTC	610	1		GTC	SGO_0026	1828	DHH subfamily 1 protein	>		SGO_0026		SGO_0026		SGO_0026		snp_nonsynonymous		215	1	T		28555	28555	28555	0	1	G					CP000725		nonsynonymous	-1	SG_EryF_2	SG_EryF	11		SNP
									SGO_0077/SGO_0078	intergenic (+1133/-471)	hypothetical protein/hypothetical protein	>/>				SGO_0077/SGO_0078				snp_intergenic		154	1	T		80674	80674	80674	0	1	G					CP000725		intergenic	-1	SG_EryF_2	SG_EryF			SNP
H	214	N		CAC	214	1		AAC	SGO_1088	640	transcription regulator, LysR family	>		SGO_1088		SGO_1088		SGO_1088		snp_nonsynonymous		144	1	C		1132517	1132517	1132517	0	1	A					CP000725		nonsynonymous	-1	SG_EryF_2	SG_EryF	11		SNP
S	218	R		AGC	218	1		CGC	SGO_1377	652	sulfatase	>		SGO_1377		SGO_1377		SGO_1377		snp_nonsynonymous		109	1	A		1420877	1420877	1420877	0	1	C					CP000725		nonsynonymous	-1	SG_EryF_2	SG_EryF	11		SNP
D	232	A		GAT	232	2		GCT	SGO_1814	695	putative regulatory protein	<		SGO_1814		SGO_1814		SGO_1814		snp_nonsynonymous		135	1	T		1892756	1892756	1892756	0	1	G					CP000725		nonsynonymous	-1	SG_EryF_2	SG_EryF	11		SNP
E	358	G		GAA	358	2		GGA	SGO_0026	1073	DHH subfamily 1 protein	>		SGO_0026		SGO_0026		SGO_0026		snp_nonsynonymous		464	1	A		27800	27800	27800	1	1	G					CP000725		nonsynonymous	-1	SG_EryF_3	SG_EryF	11		SNP
M	129	I		ATG	129	3		ATT	SGO_1088	387	transcription regulator, LysR family	>		SGO_1088		SGO_1088		SGO_1088		snp_nonsynonymous		225	1	G		1132264	1132264	1132264	0	1	T					CP000725		nonsynonymous	-1	SG_EryF_3	SG_EryF	11		SNP
I	289	T		ATT	289	2		ACT	eno	866	enolase	<		eno		SGO_1426		SGO_1426		snp_nonsynonymous		285	1	A		1476738	1476738	1476738	0	1	G					CP000725		nonsynonymous	-1	SG_EryF_3	SG_EryF	11		SNP
V	106	G		GTA	106	2		GGA	SGO_1681	317	PTS system, mannose/fructose/sorbose family, IID component	>		SGO_1681		SGO_1681		SGO_1681		snp_nonsynonymous		333	1	T		1746851	1746851	1746851	0	1	G					CP000725		nonsynonymous	-1	SG_EryF_3	SG_EryF	11		SNP
P	531	S		CCT	531	1		TCT	SGO_0026	1591	DHH subfamily 1 protein	>		SGO_0026		SGO_0026		SGO_0026		snp_nonsynonymous		304	1	C		28318	28318	28318	0	1	T					CP000725		nonsynonymous	-1	SG_SorbF_1	SG_SorbF	11		SNP
S	28	A		TCC	28	1		GCC	SGO_0636	82	conserved hypothetical protein	>		SGO_0636		SGO_0636		SGO_0636		snp_nonsynonymous		210	1	T		679040	679040	679040	1	1	G					CP000725		nonsynonymous	-1	SG_SorbF_1	SG_SorbF	11		SNP
S	173	R		AGC	173	1		CGC	SGO_1060	517	phosphate transport system regulatory protein	>		SGO_1060		SGO_1060		SGO_1060		snp_nonsynonymous		172	1	A		1106240	1106240	1106240	0	1	C					CP000725		nonsynonymous	-1	SG_SorbF_1	SG_SorbF	11		SNP
I	289	T		ATT	289	2		ACT	eno	866	enolase	<		eno		SGO_1426		SGO_1426		snp_nonsynonymous		219	1	A		1476738	1476738	1476738	0	1	G					CP000725		nonsynonymous	-1	SG_SorbF_1	SG_SorbF	11		SNP
P	253	T		CCT	253	1		ACT	SGO_2106	757	ribose-phosphate diphosphokinase	<		SGO_2106		SGO_2106		SGO_2106		snp_nonsynonymous		245	1	G		2168422	2168422	2168422	1	1	T					CP000725		nonsynonymous	-1	SG_SorbF_1	SG_SorbF	11		SNP
									aspS-2/gatC	intergenic (+107/-97)	aspartyl-tRNA synthetase/glutamyl-tRNA(Gln) amidotransferase, C subunit	>/>			gatC	SGO_0434/SGO_0435			SGO_0435	snp_intergenic		120	1	T		481817	481817	481817	0	1	C					CP000725		intergenic	-1	SG_SorbF_2	SG_SorbF			SNP
									SGO_0684	coding (150/300 nt)	conserved hypothetical protein	<	SGO_0684			SGO_0684	SGO_0684			small_indel		102	1			727996	727996	727996	0	1	T					CP000725	1		-1	SG_SorbF_2	SG_SorbF			DEL
I	289	T		ATT	289	2		ACT	eno	866	enolase	<		eno		SGO_1426		SGO_1426		snp_nonsynonymous		105	1	A		1476738	1476738	1476738	0	1	G					CP000725		nonsynonymous	-1	SG_SorbF_2	SG_SorbF	11		SNP
									[trkA]		[trkA]		trkA			[SGO_1666]	SGO_1666			large_deletion		155	1			1733510	1733716	1733510	0	2	207-bp					CP000725	207		-1	SG_SorbF_2	SG_SorbF			DEL
Q	52	K		CAA	52	1		AAA	SGO_1828	154	ATPase, AAA family	>		SGO_1828		SGO_1828		SGO_1828		snp_nonsynonymous		131	1	C		1904739	1904739	1904739	0	1	A					CP000725		nonsynonymous	-1	SG_SorbF_2	SG_SorbF	11		SNP
T	75	A		ACA	75	1		GCA	SGO_1470	223	conserved hypothetical protein	<		SGO_1470		SGO_1470		SGO_1470		snp_nonsynonymous		264	1	T		1522570	1522570	1522570	0	1	C					CP000725		nonsynonymous	-1	SG_SorbF_3	SG_SorbF	11		SNP
F	23	V		TTT	23	1		GTT	SGO_1556	67	phosphocarrier protein HPr	<		SGO_1556		SGO_1556		SGO_1556		snp_nonsynonymous		232	1	A		1611153	1611153	1611153	0	1	C					CP000725		nonsynonymous	-1	SG_SorbF_3	SG_SorbF	11		SNP
N	178	K		AAC	178	3		AAA	trkH	534	potassium uptake protein, Trk family	>		trkH		SGO_1667		SGO_1667		snp_nonsynonymous		388	1	C		1735637	1735637	1735637	0	1	A					CP000725		nonsynonymous	-1	SG_SorbF_3	SG_SorbF	11		SNP
F	172	L		TTC	172	3		TTA	SGO_0353	516	transport protein	>		SGO_0353		SGO_0353		SGO_0353		snp_nonsynonymous		211	1	C		385400	385400	385400	1	1	A					CP000725		nonsynonymous	-1	SG_XylF_1	SG_XylF	11		SNP
S	211	Y		TCT	211	2		TAT	SGO_1088	632	transcription regulator, LysR family	>		SGO_1088		SGO_1088		SGO_1088		snp_nonsynonymous		167	1	C		1132509	1132509	1132509	0	1	A					CP000725		nonsynonymous	-1	SG_XylF_1	SG_XylF	11		SNP
P	190	Q		CCA	190	2		CAA	fruA	569	PTS system, fructose specific IIABC components	>		fruA		SGO_1113		SGO_1113		snp_nonsynonymous		193	1	C		1156034	1156034	1156034	0	1	A					CP000725		nonsynonymous	-1	SG_XylF_1	SG_XylF	11		SNP
Q	176	R		CAA	176	2		CGA	SGO_1222	527	GTP pyrophosphokinase-like protein	<		SGO_1222		SGO_1222		SGO_1222		snp_nonsynonymous		125	1	T		1269931	1269931	1269931	0	1	C					CP000725		nonsynonymous	-1	SG_XylF_1	SG_XylF	11		SNP
S	429	F		TCC	429	2		TTC	eno	1286	enolase	<		eno		SGO_1426		SGO_1426		snp_nonsynonymous		203	1	G		1476318	1476318	1476318	0	1	A					CP000725		nonsynonymous	-1	SG_XylF_1	SG_XylF	11		SNP
M	124	I		ATG	124	3		ATT	atpC	372	ATP synthase F1, epsilon subunit	<		atpC		SGO_1541		SGO_1541		snp_nonsynonymous		182	1	C		1593366	1593366	1593366	0	1	A					CP000725		nonsynonymous	-1	SG_XylF_1	SG_XylF	11		SNP
D	221	G		GAT	221	2		GGT	trkH	662	potassium uptake protein, Trk family	>		trkH		SGO_1667		SGO_1667		snp_nonsynonymous		269	1	A		1735765	1735765	1735765	0	1	G					CP000725		nonsynonymous	-1	SG_XylF_1	SG_XylF	11		SNP
									glgP-2/SGO_0107	intergenic (+127/-212)	maltodextrin phosphorylase/LPXTG cell wall surface protein, collagen binding domain	>/>				SGO_0106/SGO_0107				snp_intergenic		177	1	A		111564	111564	111564	0	1	G					CP000725		intergenic	-1	SG_XylF_2	SG_XylF			SNP
D	317	Y		GAT	317	1		TAT	SGO_0775	949	glycosyl transferase, group 1	>		SGO_0775		SGO_0775		SGO_0775		snp_nonsynonymous		174	1	G		815111	815111	815111	0	1	T					CP000725		nonsynonymous	-1	SG_XylF_2	SG_XylF	11		SNP
K	89	N		AAG	89	3		AAC	SGO_0953	267	endoribonuclease L-PSP, putative	>		SGO_0953		SGO_0953		SGO_0953		snp_nonsynonymous		122	1	G		999084	999084	999084	0	1	C					CP000725		nonsynonymous	-1	SG_XylF_2	SG_XylF	11		SNP
D	99	Y		GAT	99	1		TAT	SGO_1088	295	transcription regulator, LysR family	>		SGO_1088		SGO_1088		SGO_1088		snp_nonsynonymous		173	1	G		1132172	1132172	1132172	0	1	T					CP000725		nonsynonymous	-1	SG_XylF_2	SG_XylF	11		SNP
D	299	G		GAT	299	2		GGT	fruA	896	PTS system, fructose specific IIABC components	>		fruA		SGO_1113		SGO_1113		snp_nonsynonymous		149	1	A		1156361	1156361	1156361	0	1	G					CP000725		nonsynonymous	-1	SG_XylF_2	SG_XylF	11		SNP
V	205	A		GTT	205	2		GCT	SGO_1153	614	possible protoporphyrinogen oxidase	<		SGO_1153		SGO_1153		SGO_1153		snp_nonsynonymous		156	1	A		1204885	1204885	1204885	0	1	G					CP000725		nonsynonymous	-1	SG_XylF_2	SG_XylF	11		SNP
R	284	L		CGC	284	2		CTC	trkH	851	potassium uptake protein, Trk family	>		trkH		SGO_1667		SGO_1667		snp_nonsynonymous		192	1	G		1735954	1735954	1735954	0	1	T					CP000725		nonsynonymous	-1	SG_XylF_2	SG_XylF	11		SNP
R	309	Q		CGA	309	2		CAA	SGO_0353	926	transport protein	>		SGO_0353		SGO_0353		SGO_0353		snp_nonsynonymous		161	1	G		385810	385810	385810	0	1	A					CP000725		nonsynonymous	-1	SG_XylF_3	SG_XylF	11		SNP
									aspS-2/gatC	intergenic (+107/-97)	aspartyl-tRNA synthetase/glutamyl-tRNA(Gln) amidotransferase, C subunit	>/>			gatC	SGO_0434/SGO_0435			SGO_0435	snp_intergenic		121	1	T		481817	481817	481817	0	1	C					CP000725		intergenic	-1	SG_XylF_3	SG_XylF			SNP
I	289	T		ATT	289	2		ACT	eno	866	enolase	<		eno		SGO_1426		SGO_1426		snp_nonsynonymous		144	1	A		1476738	1476738	1476738	1	1	G					CP000725		nonsynonymous	-1	SG_XylF_3	SG_XylF	11		SNP
									[trkA]		[trkA]		trkA			[SGO_1666]	SGO_1666			large_deletion		160	1			1733510	1733716	1733510	0	2	207-bp					CP000725	207		-1	SG_XylF_3	SG_XylF			DEL
