## Supplementary material for "Sugar alternatives shift the evolutionary trajectory of fluoride resistance in cariogenic and non-cariogenic dental bacteria": Smutans_WGS_NonSyn_Mutations.csv

aa_new_seq	aa_position	aa_ref_seq	clone	codon_new_seq	codon_number	codon_position	codon_position_is_indeterminate	codon_ref_seq	gene_name	gene_position	gene_product	gene_strand	genes_inactivated	genes_overlapping	genes_promoter	insert_position	locus_tag	locus_tags_inactivated	locus_tags_overlapping	locus_tags_promoter	mutation_category	mutator_status	new_read_count	new_read_count_basis	new_seq	population	position	position_end	position_start	ref_read_count	ref_read_count_basis	ref_seq	repeat_length	repeat_new_copies	repeat_ref_copies	repeat_seq	seq_id	size	snp_type	time	sample	group	transl_table	treatment	type
L	235	P		CTT	235	2		CCT	glpF	704	putative glycerol uptake facilitator protein	>		glpF			SMU_396		SMU_396		snp_nonsynonymous		281	1	T		373250	373250	373250	1	1	C					AE014133		nonsynonymous	-1	SM_SM_glucF_1	SM_GlucF	11		SNP
									SMU_1291c/SMU_1292c	intergenic (-38/+7)	putative chorismate mutase/conserved hypothetical protein	</<			SMU_1291c		SMU_1291c/SMU_1292c			SMU_1291c	small_indel		588	2	GA		1217994	1217995	1217994	0	2	CC					AE014133	2		-1	SM_SM_glucF_1	SM_GlucF			SUB
									SMU_1291c/SMU_1292c	intergenic (-43/+3)	putative chorismate mutase/conserved hypothetical protein	</<			SMU_1291c		SMU_1291c/SMU_1292c			SMU_1291c	snp_intergenic		294	1	G		1217999	1217999	1217999	0	1	C					AE014133		intergenic	-1	SM_SM_glucF_1	SM_GlucF			SNP
									rpoB	coding (3482/3564 nt)	DNA-dependent RNA polymerase, beta subunit	<		rpoB		1	SMU_1990		SMU_1990		small_indel		245	1	A		1860754	1860754	1860754	1	1	A					AE014133			-1	SM_SM_glucF_1	SM_GlucF			INS
									pepX/glpF	intergenic (-98/-17)	X-prolyl dipeptidyl peptidase/putative glycerol uptake facilitator protein	</>			pepX,glpF		SMU_395/SMU_396			SMU_395,SMU_396	snp_intergenic		121	1	C		372530	372530	372530	0	1	G					AE014133		intergenic	-1	SM_GlucF_2	SM_GlucF			SNP
*	1192	Y		TAA	1192	3		TAC	rpoC	3576	DNA-dependent RNA polymerase, beta' subunit	<		rpoC			SMU_1989		SMU_1989		snp_nonsense		158	1	T		1856888	1856888	1856888	0	1	G					AE014133		nonsense	-1	SM_GlucF_2	SM_GlucF	11		SNP
F	42	L		TTC	42	1		CTC	SMU_383c	124	conserved hypothetical protein; putative reductase	<		SMU_383c			SMU_383c		SMU_383c		snp_nonsynonymous		286	1	A		362970	362970	362970	0	1	G					AE014133		nonsynonymous	-1	SM_SM_glucF_3	SM_GlucF	11		SNP
F	233	L		TTT	233	1		CTT	glpF	697	putative glycerol uptake facilitator protein	>		glpF			SMU_396		SMU_396		snp_nonsynonymous		279	1	T		373243	373243	373243	0	1	C					AE014133		nonsynonymous	-1	SM_SM_glucF_3	SM_GlucF	11		SNP
									kguA/rpoZ	intergenic (+5/-19)	putative guanylate kinase/RNA polymerase-associated protein RpoZ, omega subunit	>/>			rpoZ		SMU_478/SMU_479			SMU_479	snp_intergenic		262	1	T		446523	446523	446523	0	1	G					AE014133		intergenic	-1	SM_SM_glucF_3	SM_GlucF			SNP
									SMU_1291c/SMU_1292c	intergenic (-42/+4)	putative chorismate mutase/conserved hypothetical protein	</<			SMU_1291c		SMU_1291c/SMU_1292c			SMU_1291c	snp_intergenic		531	1	T		1217998	1217998	1217998	0	1	G					AE014133		intergenic	-1	SM_SM_glucF_3	SM_GlucF			SNP
									naoX/SMU_1118c	intergenic (-55/+185)	NADH oxidase (H2O-forming)/putative ABC sugar transporter, permease protein	</<			naoX		SMU_1117/SMU_1118c			SMU_1117	snp_intergenic		214	1	T		1060188	1060188	1060188	0	1	G					AE014133		intergenic	-1	SM_EryF_1	SM_EryF			SNP
									SMU_1876/ptnA	intergenic (+771/-106)	conserved hypothetical protein/putative PTS system, mannose-specific component IIAB	>/>			ptnA		SMU_1876/SMU_1877			SMU_1877	small_indel		280	1			1770225	1770225	1770225	0	1	T	1	6	7	T	AE014133	1		-1	SM_EryF_1	SM_EryF			DEL
									trxB/SMU_464	intergenic (+231/-233)	putative thioredoxin reductase (NADPH)/putative nicotinate phosphoribosyltransferase	>/>					SMU_463/SMU_464				snp_intergenic		113	1	T		431845	431845	431845	0	1	C					AE014133		intergenic	-1	SM_EryF_2	SM_EryF			SNP
G	22	V		GGT	22	2		GTT	SMU_560c	65	conserved hypothetical protein	<		SMU_560c			SMU_560c		SMU_560c		snp_nonsynonymous		138	1	C		524461	524461	524461	0	1	A					AE014133		nonsynonymous	-1	SM_EryF_2	SM_EryF	11		SNP
Q	4	K		CAA	4	1		AAA	SMU_589	10	putative DNA-binding protein	>		SMU_589			SMU_589		SMU_589		snp_nonsynonymous		135	1	C		549341	549341	549341	0	1	A					AE014133		nonsynonymous	-1	SM_EryF_2	SM_EryF	11		SNP
									SMU_1876/ptnA	intergenic (+771/-106)	conserved hypothetical protein/putative PTS system, mannose-specific component IIAB	>/>			ptnA		SMU_1876/SMU_1877			SMU_1877	small_indel		142	1			1770225	1770225	1770225	0	1	T	1	6	7	T	AE014133	1		-1	SM_EryF_2	SM_EryF			DEL
									pepX/glpF	intergenic (-98/-17)	X-prolyl dipeptidyl peptidase/putative glycerol uptake facilitator protein	</>			pepX,glpF		SMU_395/SMU_396			SMU_395,SMU_396	snp_intergenic		247	1	C		372530	372530	372530	0	1	G					AE014133		intergenic	-1	SM_EryF_3	SM_EryF			SNP
F	143	S		TTT	143	2		TCT	aroG	428	putative DAHP synthase; phospho-2-dehydro-3-deoxyphosphoheptonate aldolase	<		aroG			SMU_1836		SMU_1836		snp_nonsynonymous		295	1	A		1732831	1732831	1732831	0	1	G					AE014133		nonsynonymous	-1	SM_EryF_3	SM_EryF	11		SNP
									ptnA/ptnC	intergenic (+24/-11)	putative PTS system, mannose-specific component IIAB/putative PTS system, mannose-specific component IIC	>/>			ptnC		SMU_1877/SMU_1878			SMU_1878	snp_intergenic		315	1	A		1771347	1771347	1771347	0	1	G					AE014133		intergenic	-1	SM_EryF_3	SM_EryF			SNP
*	39	Q		TAA	39	1		CAA	rpoZ	115	RNA polymerase-associated protein RpoZ, omega subunit	>	rpoZ				SMU_479	SMU_479			snp_nonsense		232	1	T		446656	446656	446656	2	1	C					AE014133		nonsense	-1	SM_SM_sorbF_1	SM_SorbF	11		SNP
									naoX/SMU_1118c	intergenic (-55/+185)	NADH oxidase (H2O-forming)/putative ABC sugar transporter, permease protein	</<			naoX		SMU_1117/SMU_1118c			SMU_1117	snp_intergenic		236	1	T		1060188	1060188	1060188	0	1	G					AE014133		intergenic	-1	SM_SM_sorbF_1	SM_SorbF			SNP
S	62	R		AGC	62	1		CGC	SMU_589	184	putative DNA-binding protein	>		SMU_589			SMU_589		SMU_589		snp_nonsynonymous		130	1	A		549515	549515	549515	1	1	C					AE014133		nonsynonymous	-1	SM_SorbF_2	SM_SorbF	11		SNP
									naoX/SMU_1118c	intergenic (-65/+175)	NADH oxidase (H2O-forming)/putative ABC sugar transporter, permease protein	</<			naoX		SMU_1117/SMU_1118c			SMU_1117	snp_intergenic		123	1	A		1060198	1060198	1060198	0	1	C					AE014133		intergenic	-1	SM_SorbF_2	SM_SorbF			SNP
I	287	T		ATA	287	2		ACA	eno	860	putative enolase	<		eno			SMU_1247		SMU_1247		snp_nonsynonymous		113	1	A		1184373	1184373	1184373	0	1	G					AE014133		nonsynonymous	-1	SM_SorbF_2	SM_SorbF	11		SNP
R	195	G		AGA	195	1		GGA	covR	583	putative response regulator CovR; VicR-like protein	<		covR			SMU_1517		SMU_1517		snp_nonsynonymous		147	1	T		1446326	1446326	1446326	0	1	C					AE014133		nonsynonymous	-1	SM_SorbF_2	SM_SorbF	11		SNP
									trxB/SMU_464	intergenic (+231/-233)	putative thioredoxin reductase (NADPH)/putative nicotinate phosphoribosyltransferase	>/>					SMU_463/SMU_464				snp_intergenic		150	1	T		431845	431845	431845	0	1	C					AE014133		intergenic	-1	SM_SorbF_3	SM_SorbF			SNP
Q	4	K		CAA	4	1		AAA	SMU_589	10	putative DNA-binding protein	>		SMU_589			SMU_589		SMU_589		snp_nonsynonymous		185	1	C		549341	549341	549341	0	1	A					AE014133		nonsynonymous	-1	SM_SorbF_3	SM_SorbF	11		SNP
H	497	R		CAT	497	2		CGT	pykF	1490	pyruvate kinase	<		pykF			SMU_1190		SMU_1190		snp_nonsynonymous		126	1	T		1130774	1130774	1130774	0	1	C					AE014133		nonsynonymous	-1	SM_SorbF_3	SM_SorbF	11		SNP
H	57	Q		CAC	57	3		CAA	SMU_1876	171	conserved hypothetical protein	>		SMU_1876			SMU_1876		SMU_1876		snp_nonsynonymous		203	1	C		1769154	1769154	1769154	0	1	A					AE014133		nonsynonymous	-1	SM_SorbF_3	SM_SorbF	11		SNP
									SMU_864/SMU_865	intergenic (+79/-324)	putative ABC transporter, permease component/30S ribosomal protein S16	>/>					SMU_864/SMU_865				snp_intergenic		158	1	A		814363	814363	814363	0	1	G					AE014133		intergenic	-1	SM_XylF_1	SM_XylF			SNP
D	620	G		GAT	620	2		GGT	SMU_872	1859	putative PTS system, fructose-specific enzyme IIABC component	>		SMU_872			SMU_872		SMU_872		snp_nonsynonymous		204	1	A		821257	821257	821257	0	1	G					AE014133		nonsynonymous	-1	SM_XylF_1	SM_XylF	11		SNP
F	45	S		TTT	45	2		TCT	ciaH	134	putative histidine kinase sensor CiaH	<		ciaH			SMU_1128		SMU_1128		snp_nonsynonymous		120	1	A		1070816	1070816	1070816	0	1	G					AE014133		nonsynonymous	-1	SM_XylF_1	SM_XylF	11		SNP
E	366	G		GAA	366	2		GGA	SMU_1279c	1097	putative cell division protein (cell shape determining protein)	<		SMU_1279c			SMU_1279c		SMU_1279c		snp_nonsynonymous		177	1	T		1208725	1208725	1208725	0	1	C					AE014133		nonsynonymous	-1	SM_XylF_1	SM_XylF	11		SNP
									pepX/glpF	intergenic (-102/-13)	X-prolyl dipeptidyl peptidase/putative glycerol uptake facilitator protein	</>			pepX,glpF		SMU_395/SMU_396			SMU_395,SMU_396	snp_intergenic		173	1	A		372534	372534	372534	1	1	G					AE014133		intergenic	-1	SM_XylF_2	SM_XylF			SNP
									trxB/SMU_464	intergenic (+231/-233)	putative thioredoxin reductase (NADPH)/putative nicotinate phosphoribosyltransferase	>/>					SMU_463/SMU_464				snp_intergenic		128	1	T		431845	431845	431845	0	1	C					AE014133		intergenic	-1	SM_XylF_2	SM_XylF			SNP
Q	4	K		CAA	4	1		AAA	SMU_589	10	putative DNA-binding protein	>		SMU_589			SMU_589		SMU_589		snp_nonsynonymous		158	1	C		549341	549341	549341	0	1	A					AE014133		nonsynonymous	-1	SM_XylF_2	SM_XylF	11		SNP
*	245	S		TAG	245	2		TCG	SMU_872	734	putative PTS system, fructose-specific enzyme IIABC component	>	SMU_872				SMU_872	SMU_872			snp_nonsense		119	1	A		820132	820132	820132	0	1	C					AE014133		nonsense	-1	SM_XylF_2	SM_XylF	11		SNP
D	90	A		GAT	90	2		GCT	pdhC	269	putative dihydrolipoamide acetyltransferase, E2 component	<		pdhC			SMU_1421		SMU_1421		snp_nonsynonymous		161	1	T		1350937	1350937	1350937	0	1	G					AE014133		nonsynonymous	-1	SM_XylF_2	SM_XylF	11		SNP
H	57	Q		CAC	57	3		CAA	SMU_1876	171	conserved hypothetical protein	>		SMU_1876			SMU_1876		SMU_1876		snp_nonsynonymous		172	1	C		1769154	1769154	1769154	0	1	A					AE014133		nonsynonymous	-1	SM_XylF_2	SM_XylF	11		SNP
									SMU_217c/SMU_218	intergenic (-359/-388)	hypothetical protein/putative transcriptional regulator	</>					SMU_217c/SMU_218				snp_intergenic		264	1	T		210272	210272	210272	0	1	C					AE014133		intergenic	-1	SM_SM_xylF_3	SM_XylF			SNP
E	276	G		GAA	276	2		GGA	glpF	827	putative glycerol uptake facilitator protein	>		glpF			SMU_396		SMU_396		snp_nonsynonymous		225	1	A		373373	373373	373373	0	1	G					AE014133		nonsynonymous	-1	SM_SM_xylF_3	SM_XylF	11		SNP
*	151	E		TAA	151	1		GAA	SMU_872	451	putative PTS system, fructose-specific enzyme IIABC component	>	SMU_872				SMU_872	SMU_872			snp_nonsense		202	1	T		819849	819849	819849	0	1	G					AE014133		nonsense	-1	SM_SM_xylF_3	SM_XylF	11		SNP
S	442	W		TCG	442	2		TGG	pykF	1325	pyruvate kinase	<		pykF			SMU_1190		SMU_1190		snp_nonsynonymous		180	1	G		1130939	1130939	1130939	0	1	C					AE014133		nonsynonymous	-1	SM_SM_xylF_3	SM_XylF	11		SNP
